# Epigenomic methylome landscape of promoters in vertebrate genomes

**DOI:** 10.64898/2026.03.29.715150

**Authors:** Young Ho Lee, Chul Lee, Erich D. Jarvis, Heebal Kim

## Abstract

Genomic promoters are crucial gene regulatory elements^1,2^. Yet, comparative analyses of promoter architecture have been constrained by the limited resolution of GC-rich regions in short-read-based genome resources^3–6^. The Vertebrate Genomes Project (VGP) provides more complete long-read-based assemblies^7^, which further detect 5-methylcytosine signals directly from PacBio HiFi circular consensus reads^8,9^. Here, we developed a scalable computational framework to characterize DNA methylomes from HiFi data on high-quality Phase I VGP assemblies with RefSeq gene annotations for 82 vertebrate species spanning seven major taxonomic classes: mammals, birds, reptiles, amphibians, lobe-finned fishes, ray-finned fishes, and cartilaginous fishes. We observed a conserved, transcription start site-centered hypomethylation signature in promoters across all vertebrates, and an unexpected hypermethylation signature near gene boundaries that is discordant with transcripts. In addition to this conserved pattern, there were lineage-specific differences in promoter methylation profiles, with birds showing the most diverse patterns. These epigenetic landscapes track phylogenetic relationships more closely than tissue-type methylation differences and infer lineage-dependent widths of core promoters and broader promoters across major vertebrate classes. Our findings establish a comparative epigenomic framework for profiling promoter methylomes from long-read sequencing data.
