## Supplementary Tables 1-2 for "Epigenomic methylome landscape of promoters in vertebrate genomes"

### Sheet: Legend
# ID	supplementary table ID	Legend
1	Suppelmentary Table S1	Data summary matrix of 90 RefSeq genome assemblies with PacBio HiFi reads of 88 vertebrate species.
2	Suppelmentary Table S2	Genomic data for epigenetic transcription profiling of human and zebra finch.

### Sheet: TableS1
#	Class	Order	Species	Sequencing data	Genome assembly	Accession	Sex	Tissue	ACTB possession	GAPDH possession	Genome size (bp)	nGene	nTranscript	nCpG	Average MP (%)	Promoter start	Promoter end	Promoter size (bp)	Core promoter size (bp)	Outlier	DNA methylome link
1	Mammalia	Primates	Homo sapiens	HG002	GRCh38.p14	GCF_000001405.40	N/A	N/A	Yes	Yes	3088286401	67512	202461	28158445	67.6975	-867	928	1795	170		https://vgp-methylome2026.s3.us-east-2.amazonaws.com/GRCh38.p14/GRCh38.p14_MPgenomic.bed
2					T2T-CHM13v2.0	GCF_009914755.1	F	Hydatidiform mole			3117275501	58479	183103	30874510	68.4955	-874	948	1822	160		https://vgp-methylome2026.s3.us-east-2.amazonaws.com/T2T-CHM13v2.0/T2T-CHM13v2.0_MPgenomic.bed
3			Gorilla gorilla	mGorGor1	mGorGor1	GCF_029281585.2	M	Fibroblast	Yes	Yes	3545850636	41193	99500	43063760	59.9427	-930	1257	2187	80		https://vgp-methylome2026.s3.us-east-2.amazonaws.com/mGorGor1/mGorGor1_MPgenomic.bed
4			Macaca nemestrina	mMacNem1	mMacNem1	GCF_043159975.1	M	Blood	Yes	No	3060646565	42216	103572	33001066	74.6534	-854	992	1846	140		https://vgp-methylome2026.s3.us-east-2.amazonaws.com/mMacNem1/mMacNem1_MPgenomic.bed
5			Nycticebus coucang	mNycCou1	mNycCou1	GCF_027406575.1	M	Kidney	Yes	Yes	2891661514	38900	67695	28181681	75.3905	-912	1152	2064	180		https://vgp-methylome2026.s3.us-east-2.amazonaws.com/mNycCou1/mNycCou1_MPgenomic.bed
6			Pan paniscus	mPanPan1	mPanPan1	GCF_029289425.2	M	N/A (Cell type: fibroblast)	Yes	Yes	3244524584	38555	96288	34363124	63.352	-965	1262	2227	40		https://vgp-methylome2026.s3.us-east-2.amazonaws.com/mPanPan1/mPanPan1_MPgenomic.bed
7			Pan troglodytes	mPanTro3	mPanTro3	GCF_028858775.2	M	Blood	Yes	Yes	3177756316	41815	135737	33725680	45.838	-985	1227	2212	120		https://vgp-methylome2026.s3.us-east-2.amazonaws.com/mPanTro3/mPanTro3_MPgenomic.bed
8			Pongo abelii	mPonAbe1	mPonAbe1	GCF_028885655.2	M	Fibroblast	Yes	Yes	3259100647	41757	102876	32876055	54.1095	-953	1197	2150	140		https://vgp-methylome2026.s3.us-east-2.amazonaws.com/mPonAbe1/mPonAbe1_MPgenomic.bed
9			Pongo pygmaeus	mPonPyg2	mPonPyg2	GCF_028885625.2	M	Fibroblast	Yes	Yes	3220951552	37517	93378	32246046	57.7198	-939	1267	2206	50		https://vgp-methylome2026.s3.us-east-2.amazonaws.com/mPonPyg2/mPonPyg2_MPgenomic.bed
10			Symphalangus syndactylus	mSymSyn1	mSymSyn1	GCF_028878055.3	M	Blood	Yes	Yes	3262904224	38436	105924	35100703	50.7364	-924	1152	2076	90		https://vgp-methylome2026.s3.us-east-2.amazonaws.com/mSymSyn1/mSymSyn1_MPgenomic.bed
11		Cetacea	Balaenoptera acutorostrata	mBalAcu1	mBalAcu1	GCF_949987535.1	F	Whole organism	Yes	Yes	2488254843	29837	62914	30516044	74.3593	-922	1078	2000	170		https://vgp-methylome2026.s3.us-east-2.amazonaws.com/mBalAcu1/mBalAcu1_MPgenomic.bed
12			Delphinus delphis	mDelDel1	mDelDel1	GCF_949987515.2	M	Whole organism	Yes	Yes	2364366909	27112	47051	31161655	74.1982	-813	946	1759	170		https://vgp-methylome2026.s3.us-east-2.amazonaws.com/mDelDel1/mDelDel1_MPgenomic.bed
13			Eschrichtius robustus	mEscRob2	mEscRob2	GCF_028021215.1	M	Cells grown from a skin dart biopsy of epidermis and blubber	Yes	Yes	2641895531	29276	50445	33933501	70.189	-955	1063	2018	40		https://vgp-methylome2026.s3.us-east-2.amazonaws.com/mEscRob2/mEscRob2_MPgenomic.bed
14			Eubalaena glacialis	mEubGla1	mEubGla1	GCF_028564815.1	M	Kidney	Yes	Yes	2658135891	30922	51026	34354193	71.5143	-858	905	1763	10		https://vgp-methylome2026.s3.us-east-2.amazonaws.com/mEubGla1/mEubGla1_MPgenomic.bed
15			Globicephala melas	mGloMel1	mGloMel1	GCF_963455315.2	M	Whole organism	Yes	Yes	2363742672	29204	62472	31664371	76.6218	-917	1086	2003	170		https://vgp-methylome2026.s3.us-east-2.amazonaws.com/mGloMel1/mGloMel1_MPgenomic.bed
16			Kogia breviceps	mKogBre1	mKogBre1	GCF_026419965.1	F	Fibroblast cells from skin	Yes	Yes	2479495915	28611	74576	35479605	75.1277	-873	1156	2029	150		https://vgp-methylome2026.s3.us-east-2.amazonaws.com/mKogBre1/mKogBre1_MPgenomic.bed
17			Lagenorhynchus albirostris	mLagAlb1	mLagAlb1	GCF_949774975.1	F	Whole organism	Yes	Yes	2403591320	28611	61064	32716505	74.9599	-880	963	1843	140		https://vgp-methylome2026.s3.us-east-2.amazonaws.com/mLagAlb1/mLagAlb1_MPgenomic.bed
18			Mesoplodon densirostris	mMesDen1	mMesDen1	GCF_025265405.1	M	Muscle	Yes	Yes	2560240723	27868	48687	33017517	67.0121	-988	1071	2059	150		https://vgp-methylome2026.s3.us-east-2.amazonaws.com/mMesDen1/mMesDen1_MPgenomic.bed
19			Pseudorca crassidens	mPseCra1	mPseCra1	GCF_039906515.1	M	Fibroblasts cultured from skin	Yes	Yes	2501376126	31975	76962	36079240	64.4529	-882	1159	2041	10		https://vgp-methylome2026.s3.us-east-2.amazonaws.com/mPseCra1/mPseCra1_MPgenomic.bed
20		Artiodactyla	Camelus dromedarius	mCamDro1	mCamDro1	GCF_036321535.1	M	Blood	No	Yes	2135935234	30879	65164	26723412	73.1582	-944	1056	2000	250		https://vgp-methylome2026.s3.us-east-2.amazonaws.com/mCamDro1/mCamDro1_MPgenomic.bed
21			Hippopotamus amphibius	mHipAmp2	mHipAmp2	GCF_030028045.1	F	Heart	Yes	Yes	2505357428	32857	65644	28468931	70.0643	-949	1032	1981	240		https://vgp-methylome2026.s3.us-east-2.amazonaws.com/mHipAmp2/mHipAmp2_MPgenomic.bed
22		Carnivora	Canis lupus	mCanLup2	mCanLup2	GCF_048164855.1	M	Cells	Yes	Yes	2457806425	43029	113343	28612826	64.0799	-1246	1176	2422	420		https://vgp-methylome2026.s3.us-east-2.amazonaws.com/mCanLup2/mCanLup2_MPgenomic.bed
23			Mustela lutreola	mMusLut2	mMusLut2	GCF_030435805.1	M	Blood	Yes	Yes	2582014080	33402	70141	32077082	77.6395	-988	1083	2071	200		https://vgp-methylome2026.s3.us-east-2.amazonaws.com/mMusLut2/mMusLut2_MPgenomic.bed
24			Neofelis nebulosa	mNeoNeb1	mNeoNeb1	GCF_028018385.1	M	Blood	Yes	Yes	2465145743	36852	82110	34077066	81.6734	-797	960	1757	110		https://vgp-methylome2026.s3.us-east-2.amazonaws.com/mNeoNeb1/mNeoNeb1_MPgenomic.bed
25		Chiroptera	Myotis daubentonii	mMyoDau2	mMyoDau2	GCF_963259705.1	M	Whole organism	Yes	Yes	2101499011	32043	65016	29755807	72.026	-889	1115	2004	150		https://vgp-methylome2026.s3.us-east-2.amazonaws.com/mMyoDau2/mMyoDau2_MPgenomic.bed
26		Rodentia	Apodemus sylvaticus	mApoSyl1	mApoSyl1	GCF_947179515.1	F	Whole organism	Yes	Yes	2747641392	34626	54841	23866768	8.87039	-132	270	402	130	Yes	https://vgp-methylome2026.s3.us-east-2.amazonaws.com/mApoSyl1/mApoSyl1_MPgenomic.bed
27			Chionomys nivalis	mChiNiv1	mChiNiv1	GCF_950005125.1	M	Whole organism	Yes	Yes	2344067257	28844	47817	23437686	75.4815	-800	993	1793	170		https://vgp-methylome2026.s3.us-east-2.amazonaws.com/mChiNiv1/mChiNiv1_MPgenomic.bed
28			Marmota flaviventris	mMarFla1	mMarFla1	GCF_047511675.1	M	Brown fat	Yes	Yes	2599650493	34400	56854	20432052	68.1734	-1128	1183	2311	280		https://vgp-methylome2026.s3.us-east-2.amazonaws.com/mMarFla1/mMarFla1_MPgenomic.bed
29		Lagomorpha	Ochotona princeps	mOchPri1	mOchPri1	GCF_030435755.1	M	Muscle	Yes	Yes	2215073425	28141	45512	27079965	70.5705	-893	1020	1913	230		https://vgp-methylome2026.s3.us-east-2.amazonaws.com/mOchPri1/mOchPri1_MPgenomic.bed
30		Dermoptera	Cynocephalus volans	mCynVol1	mCynVol1	GCF_027409185.1	M	Heart, kidney	Yes	Yes	2735698388	31559	45949	26058825	70.1336	-1019	1046	2065	460		https://vgp-methylome2026.s3.us-east-2.amazonaws.com/mCynVol1/mCynVol1_MPgenomic.bed
31		Eulipotyphla	Erinaceus europaeus	mEriEur2	mEriEur2	GCF_950295315.1	F	Whole organism	Yes	Yes	2588528883	31885	61671	22508906	75.5009	-872	1114	1986	160		https://vgp-methylome2026.s3.us-east-2.amazonaws.com/mEriEur2/mEriEur2_MPgenomic.bed
32			Sorex araneus	mSorAra1	mSorAra1	GCF_027595985.1	M	Spleen, kidney, muscle	Yes	Yes	2402128534	28480	45363	35795040	68.1395	-941	1134	2075	270		https://vgp-methylome2026.s3.us-east-2.amazonaws.com/mSorAra1/mSorAra1_MPgenomic.bed
33		Pholidota	Manis pentadactyla	mManPen7	mManPen7	GCF_030020395.1	M	Cultured skin fibroblast	Yes	Yes	2705791452	31161	71713	26366322	71.7308	-1144	1370	2514	170		https://vgp-methylome2026.s3.us-east-2.amazonaws.com/mManPen7/mManPen7_MPgenomic.bed
34		Proboscidea	Elephas maximus	mEleMax1	mEleMax1	GCF_024166365.1	M	Fibroblast cells from skin	Yes	Yes	3369292286	30964	62828	37006508	66.2221	-898	1126	2024	100		https://vgp-methylome2026.s3.us-east-2.amazonaws.com/mEleMax1/mEleMax1_MPgenomic.bed
35			Loxodonta africana	mLoxAfr1	mLoxAfr1	GCF_030014295.1	M	Umbilical cord	Yes	Yes	3277951074	32081	65555	34680527	19.0946	-284	249	533	240	Yes	https://vgp-methylome2026.s3.us-east-2.amazonaws.com/mLoxAfr1/mLoxAfr1_MPgenomic.bed
36		Didelphimorphia	Monodelphis domestica	mMonDom1	mMonDom1	GCF_027887165.1	M	Spleen, liver	Yes	Yes	3585002228	32665	75270	17166259	57.2214	-1312	1664	2976	170		https://vgp-methylome2026.s3.us-east-2.amazonaws.com/mMonDom1/mMonDom1_MPgenomic.bed
37	Aves	Passeriformes	Taeniopygia guttata	bTaeGut7	bTaeGut1.4	GCF_003957565.2	N/A	N/A	Yes	Yes	1049973113	21933	49914	9173945	41.0581	Too large to detect	1960		360		https://vgp-methylome2026.s3.us-east-2.amazonaws.com/bTaeGut1.4/bTaeGut1.4_MPgenomic.bed
38					bTaeGut7	GCF_048771995.1	F	Blood			1141148522	23294	57442	11732894	51.5373	-1684	1488	3172	210	Yes	https://vgp-methylome2026.s3.us-east-2.amazonaws.com/bTaeGut7/bTaeGut7_MPgenomic.bed
39			Agelaius phoeniceus	bAgePho1	bAgePho1	GCF_020745825.1	F	Brain	Yes	Yes	1087332055	18121	30291	8699484	37.6694	Too large to detect	1985		Out of bounds		https://vgp-methylome2026.s3.us-east-2.amazonaws.com/bAgePho1/bAgePho1_MPgenomic.bed
40			Ammodramus caudacutus	bAmmCau1	bAmmCau1	GCF_027887145.1	F	Blood	Yes	Yes	1174721520	18099	27794	12432435	54.1928	-2230	1212	3442	Undetectable		https://vgp-methylome2026.s3.us-east-2.amazonaws.com/bAmmCau1/bAmmCau1_MPgenomic.bed
41			Ammospiza nelsoni	bAmmNel1	bAmmNel1	GCF_027579445.1	F	Blood	Yes	Yes	1142313205	18165	31284	10975786	48.5161	-2223	1316	3539	Undetectable		https://vgp-methylome2026.s3.us-east-2.amazonaws.com/bAmmNel1/bAmmNel1_MPgenomic.bed
42			Pseudopipra pipra	bDixPip1	bDixPip1	GCF_036250125.1	F	Muscle	Yes	Yes	1130447711	24218	55832	10526647	54.3562	-1197	1127	2324	200		https://vgp-methylome2026.s3.us-east-2.amazonaws.com/bDixPip1/bDixPip1_MPgenomic.bed
43			Haemorhous mexicanus	bHaeMex1	bHaeMex1	GCF_027477595.1	F	Blood	Yes	Yes	1138207768	19965	43532	9983831	48.7317	-1523	1173	2696	200		https://vgp-methylome2026.s3.us-east-2.amazonaws.com/bHaeMex1/bHaeMex1_MPgenomic.bed
44			Melospiza georgiana	bMelGeo1	bMelGeo1	GCF_028018845.1	F	Whole blood	Yes	Yes	1142753247	17000	29774	11445177	49.4124	-1450	1060	2510	Undetectable		https://vgp-methylome2026.s3.us-east-2.amazonaws.com/bMelGeo1/bMelGeo1_MPgenomic.bed
45		Psittaciformes	Lathamus discolor	bLatDis1	bLatDis1	GCF_037157495.1	F	Blood, muscle	Yes	Yes	1196779877	21285	50399	12847168	50.9367	-1113	1153	2266	Undetectable		https://vgp-methylome2026.s3.us-east-2.amazonaws.com/bLatDis1/bLatDis1_MPgenomic.bed
46		Apodiformes	Heliangelus exortis	bHelExo1	bHelExo1	GCF_036169615.1	F	Blood	Yes	Yes	1040277415	20276	50764	7175240	43.2263	-9998	2285	12283	180		https://vgp-methylome2026.s3.us-east-2.amazonaws.com/bHelExo1/bHelExo1_MPgenomic.bed
47		Columbiformes	Caloenas nicobarica	bCalNic1	bCalNic1	GCF_036013445.1	F	Blood, muscle	Yes	Yes	1177384019	18897	34832	16498044	60.0071	-963	925	1888	260		https://vgp-methylome2026.s3.us-east-2.amazonaws.com/bCalNic1/bCalNic1_MPgenomic.bed
48			Columba livia	bColLiv1	bColLiv1	GCF_036013475.1	F	Blood	Yes	Yes	1155715072	22830	71213	14633713	57.0996	-963	1034	1997	160		https://vgp-methylome2026.s3.us-east-2.amazonaws.com/bColLiv1/bColLiv1_MPgenomic.bed
49		Charadriiformes	Rissa tridactyla	bRisTri1	bRisTri1	GCF_028500815.1	F	Blood	Yes	Yes	1244660538	19635	51505	20112428	60.1948	-935	926	1861	230		https://vgp-methylome2026.s3.us-east-2.amazonaws.com/bRisTri1/bRisTri1_MPgenomic.bed
50		Accipitriformes	Accipiter gentilis	bAccGen1	bAccGen1	GCF_929443795.1	F	Whole organism	Yes	Yes	1267667460	19564	51091	16694471	25.0634	Too large to detect	9999		200	Yes	https://vgp-methylome2026.s3.us-east-2.amazonaws.com/bAccGen1/bAccGen1_MPgenomic.bed
51		Gaviiformes	Gavia stellata	bGavSte3	bGavSte3	GCF_030936135.1	M	Muscle	Yes	Yes	1216858368	17980	25554	17114353	59.549	-990	721	1711	Out of bounds		https://vgp-methylome2026.s3.us-east-2.amazonaws.com/bGavSte3/bGavSte3_MPgenomic.bed
52		Casuariiformes	Dromaius novaehollandiae	bDroNov1	bDroNov1	GCF_036370855.1	F	Blood	Yes	Yes	1374087719	24513	54966	21690918	66.9938	-866	931	1797	170		https://vgp-methylome2026.s3.us-east-2.amazonaws.com/bDroNov1/bDroNov1_MPgenomic.bed
53		Rheiformes	Rhea pennata	bPtePen1	bPtePen1	GCF_028389875.1	M	Heart muscle	Yes	Yes	1204689667	19550	40073	17106568	56.0054	-941	785	1726	Undetectable		https://vgp-methylome2026.s3.us-east-2.amazonaws.com/bPtePen1/bPtePen1_MPgenomic.bed
54		Apterygiformes	Apteryx mantelli	bAptMan1	bAptMan1	GCF_036417845.1	M	Blood	Yes	Yes	1382708216	21410	40232	22050841	60.0072	-1087	869	1956	440		https://vgp-methylome2026.s3.us-east-2.amazonaws.com/bAptMan1/bAptMan1_MPgenomic.bed
55	Reptilia	Crocodylia	Alligator mississippiensis	rAllMis1	rAllMis1	GCF_030867095.1	F	Blood	Yes	Yes	2331136185	31016	62678	26907175	68.3599	-555	604	1159	Undetectable		https://vgp-methylome2026.s3.us-east-2.amazonaws.com/rAllMis1/rAllMis1_MPgenomic.bed
56		Testudines	Emys orbicularis	rEmyOrb1	rEmyOrb1	GCF_028017835.1	F	Blood	Yes	Yes	2295785270	22788	28607	34041594	82.5712	-557	536	1093	Undetectable		https://vgp-methylome2026.s3.us-east-2.amazonaws.com/rEmyOrb1/rEmyOrb1_MPgenomic.bed
57		Squamata	Anolis sagrei	rAnoSag1	rAnoSag1	GCF_037176765.1	M	Blood, liver	Yes	Yes	1949371741	23363	42036	23539476	74.4078	-471	718	1189	110		https://vgp-methylome2026.s3.us-east-2.amazonaws.com/rAnoSag1/rAnoSag1_MPgenomic.bed
58			Candoia aspera	rCanAsp1	rCanAsp1	GCF_035149785.1	F	Liver	Yes	Yes	1522263025	20506	32135	17162730	75.3389	-1206	1070	2276	310		https://vgp-methylome2026.s3.us-east-2.amazonaws.com/rCanAsp1/rCanAsp1_MPgenomic.bed
59			Erythrolamprus reginae	rEryReg1	rEryReg1	GCF_031021105.1	F	Kidney	Yes	Yes	1896272441	23144	45434	31704907	76.8287	-692	896	1588	120		https://vgp-methylome2026.s3.us-east-2.amazonaws.com/rEryReg1/rEryReg1_MPgenomic.bed
60			Euleptes europaea	rEulEur1	rEulEur1	GCF_029931775.1	M	Muscle	Yes	Yes	1752438444	21512	26139	27702229	77.8639	-583	455	1038	Out of bounds		https://vgp-methylome2026.s3.us-east-2.amazonaws.com/rEulEur1/rEulEur1_MPgenomic.bed
61			Podarcis raffonei	rPodRaf1	rPodRaf1	GCF_027172205.1	F	Blood, muscle	Yes	Yes	1513059371	26204	58221	24074932	82.0246	-733	898	1631	80		https://vgp-methylome2026.s3.us-east-2.amazonaws.com/rPodRaf1/rPodRaf1_MPgenomic.bed
62			Rhineura floridana	rRhiFlo1	rRhiFlo1	GCF_030035675.1	F	Blood	Yes	Yes	2303076366	27857	65878	27319993	78.0585	-813	1124	1937	60		https://vgp-methylome2026.s3.us-east-2.amazonaws.com/rRhiFlo1/rRhiFlo1_MPgenomic.bed
63			Zootoca vivipara	rZooViv1	rZooViv1	GCF_963506605.1	F	Whole organism	Yes	Yes	1435931796	22823	46545	23489682	75.6079	-692	906	1598	100		https://vgp-methylome2026.s3.us-east-2.amazonaws.com/rZooViv1/rZooViv1_MPgenomic.bed
64	Amphibia	Anura	Eleutherodactylus coqui	aEleCoq1	aEleCoq1	GCF_035609145.1	M	Whole body	Yes	Yes	3201803393	61928	65297	87255562	84.3243	-104	127	231	100		https://vgp-methylome2026.s3.us-east-2.amazonaws.com/aEleCoq1/aEleCoq1_MPgenomic.bed
65			Engystomops pustulosus	aEngPut4	aEngPut4	GCF_040894005.1	F	Liver, muscle, brain, gonad, blood, misc.	Yes	Yes	2065315849	71488	69666	41795498	82.6452	-133	220	353	70		https://vgp-methylome2026.s3.us-east-2.amazonaws.com/aEngPut4/aEngPut4_MPgenomic.bed
66			Hyperolius riggenbachi	aHypRig1	aHypRig1	GCF_040937935.1	M	Blood, heart, liver, eyes, gonads, brain, heart, muscle, whole body	No	No	4857972943	68148	87735	101215171	85.3389	-123	123	246	100		https://vgp-methylome2026.s3.us-east-2.amazonaws.com/aHypRig1/aHypRig1_MPgenomic.bed
67			Pelobates fuscus	aPelFus1	aPelFus1	GCF_036172605.1	M	Blood, muscle, testis	Yes	Yes	3587790711	49915	54937	69920512	85.9494	-133	33	166	30		https://vgp-methylome2026.s3.us-east-2.amazonaws.com/aPelFus1/aPelFus1_MPgenomic.bed
68			Pseudophryne corroboree	aPseCor3	aPseCor3	GCF_028390025.1	M	Kidney, liver	No	No	8190274449	186827	183562	225165814	90.2772	-118	203	321	80		https://vgp-methylome2026.s3.us-east-2.amazonaws.com/aPseCor3/aPseCor3_MPgenomic.bed
69			Spea bombifrons	aSpeBom1	aSpeBom1	GCF_027358695.1	F	Muscle	No	Yes	987508995	42958	48972	19570389	75.932	-146	169	315	80		https://vgp-methylome2026.s3.us-east-2.amazonaws.com/aSpeBom1/aSpeBom1_MPgenomic.bed
70	Sarcopterygii	Coelacanthiformes	Latimeria chalumnae	fLatCha1	fLatCha1	GCF_037176945.1	F	Blood	No	Yes	2932241610	28938	42435	43606324	90.3299	-188	469	657	80		https://vgp-methylome2026.s3.us-east-2.amazonaws.com/fLatCha1/fLatCha1_MPgenomic.bed
71	Actinopterygii	Lepisosteiformes	Lepisosteus oculatus	fLepOcu1	fLepOcu1	GCF_040954835.1	M	Blood, gills	No	Yes	1067491815	49180	77563	17444098	70.03	-280	778	1058	10		https://vgp-methylome2026.s3.us-east-2.amazonaws.com/fLepOcu1/fLepOcu1_MPgenomic.bed
72		Amiiformes	Amia calva	fAmiCal2	fAmiCal2	GCF_036373705.1	F	Blood, heart, muscle, misc.	No	Yes	923543385	61042	64399	15361079	76.5407	-133	778	911	10		https://vgp-methylome2026.s3.us-east-2.amazonaws.com/fAmiCal2/fAmiCal2_MPgenomic.bed
73		Anguilliformes	Conger conger	fConCon1	fConCon1	GCF_963514075.1	N/A	Whole organism	No	Yes	1109016574	37124	58974	25500846	71.5414	-294	850	1144	80		https://vgp-methylome2026.s3.us-east-2.amazonaws.com/fConCon1/fConCon1_MPgenomic.bed
74		Clupeiformes	Sardina pilchardus	fSarPil1	fSarPil1	GCF_963854185.1	N/A	Whole organism	No	Yes	854828145	44556	60305	19419670	74.9451	-90	90	180	90		https://vgp-methylome2026.s3.us-east-2.amazonaws.com/fSarPil1/fSarPil1_MPgenomic.bed
75		Osmeriformes	Osmerus eperlanus	fOsmEpe2	fOsmEpe2	GCF_963692335.1	N/A	Whole organism	No	Yes	487349044	34446	53511	10968485	69.3357	-42	443	485	40		https://vgp-methylome2026.s3.us-east-2.amazonaws.com/fOsmEpe2/fOsmEpe2_MPgenomic.bed
76		Cypriniformes	Carassius carassius	fCarCar2	fCarCar2	GCF_963082965.1	F	Whole organism	No	Yes	1657482523	70659	102105	28763582	3.73782	Too large to detect	9996		Undetectable	Yes	https://vgp-methylome2026.s3.us-east-2.amazonaws.com/fCarCar2/fCarCar2_MPgenomic.bed
77		Characiformes	Hoplias malabaricus	fHopMal1	fHopMal1	GCF_029633855.1	M	Blood	No	Yes	1121240758	47138	66883	17497677	77.7012	-74	22	96	10		https://vgp-methylome2026.s3.us-east-2.amazonaws.com/fHopMal1/fHopMal1_MPgenomic.bed
78			Salminus brasiliensis	fSalBra1	fSalBra1	GCF_030463535.1	M	Blood, liver	No	Yes	1061238887	42677	53238	16691721	73.0521	-183	472	655	120		https://vgp-methylome2026.s3.us-east-2.amazonaws.com/fSalBra1/fSalBra1_MPgenomic.bed
79		Siluriformes	Neoarius graeffei	fNeoGra1	fNeoGra1	GCF_027579695.1	N/A	Blood	No	Yes	2339969275	37430	56285	55159255	87.7599	-147	452	599	70		https://vgp-methylome2026.s3.us-east-2.amazonaws.com/fNeoGra1/fNeoGra1_MPgenomic.bed
80			Trichomycterus rosablanca	fTriRos1	fTriRos1	GCF_030014385.1	M	Heart, liver, muscle	No	Yes	1016639594	36333	47980	18144615	77.2096	-237	296	533	170		https://vgp-methylome2026.s3.us-east-2.amazonaws.com/fTriRos1/fTriRos1_MPgenomic.bed
81		Gasterosteiformes	Pungitius pungitius	fPunPun2	fPunPun2	GCF_949316345.1	M	Whole organism	No	Yes	465533675	55945	75465	13905675	70.6936	-121	555	676	100		https://vgp-methylome2026.s3.us-east-2.amazonaws.com/fPunPun2/fPunPun2_MPgenomic.bed
82		Perciformes	Chaetodon trifascialis	fChaTrf1	fChaTrf1	GCF_039877785.1	M	Heart, liver	No	Yes	659348230	24468	39360	12993776	75.5625	-552	890	1442	120		https://vgp-methylome2026.s3.us-east-2.amazonaws.com/fChaTrf1/fChaTrf1_MPgenomic.bed
83			Labrus mixtus	fLabMix1	fLabMix1	GCF_963584025.1	M	Whole organism	No	Yes	697854627	41941	53756	12763420	72.6764	-146	507	653	80		https://vgp-methylome2026.s3.us-east-2.amazonaws.com/fLabMix1/fLabMix1_MPgenomic.bed
84		Scombriformes	Scomber japonicus	fScoJap1	fScoJap1	GCF_027409825.1	M	Muscle, liver, gill, brain, gonad	No	Yes	819043197	32314	39104	10624625	73.7578	-149	318	467	70		https://vgp-methylome2026.s3.us-east-2.amazonaws.com/fScoJap1/fScoJap1_MPgenomic.bed
85			Thunnus albacares	fThuAlb1	fThuAlb1	GCF_914725855.1	N/A	Whole organism	No	Yes	789894810	34728	60618	11187530	21.807	-39	35	74	20	Yes	https://vgp-methylome2026.s3.us-east-2.amazonaws.com/fThuAlb1/fThuAlb1_MPgenomic.bed
86		Pleuronectiromes	Platichthys flesus	fPlaFle2	fPlaFle2	GCF_949316205.1	N/A	Whole organism	No	Yes	591959055	44791	53248	13160175	66.8089	-114	539	653	80	Yes	https://vgp-methylome2026.s3.us-east-2.amazonaws.com/fPlaFle2/fPlaFle2_MPgenomic.bed
87	Chondrichthyes	Hexanchiformes	Heptranchias perlo	sHepPer1	sHepPer1	GCF_035084215.1	F	Spleen, liver	No	No	2787612582	45906	62232	51732690	73.3165	-394	744	1138	Undetectable		https://vgp-methylome2026.s3.us-east-2.amazonaws.com/sHepPer1/sHepPer1_MPgenomic.bed
88		Heterodontiformes	Heterodontus francisci	sHetFra1	sHetFra1	GCF_036365525.1	F	Heart, liver, blood	No	No	4546057683	40132	68820	67996882	77.4262	-192	314	506	20		https://vgp-methylome2026.s3.us-east-2.amazonaws.com/sHetFra1/sHetFra1_MPgenomic.bed
89		Pristiophoriformes	Pristiophorus japonicus	sPriJap1	sPriJap1	GCF_044704955.1	M	Blood, spleen	No	No	5209970903	55857	75471	128653314	79.0216	-320	516	836	40		https://vgp-methylome2026.s3.us-east-2.amazonaws.com/sPriJap1/sPriJap1_MPgenomic.bed
90		Torpediniformes	Narcine bancroftii	sNarBan1	sNarBan1	GCF_036971445.1	M	Blood	No	No	3089878031	30148	78164	49072588	65.6091	-633	905	1538	120		https://vgp-methylome2026.s3.us-east-2.amazonaws.com/sNarBan1/sNarBan1_MPgenomic.bed
	7	43	88		90						Only chromosomal level scaffolds (NC)

### Sheet: TableS2
		GRCh38.p14 (hg38)	T2T-CHM13v2.0 (hs1)	bTaeGut1.4.pri	bTaeGut7.mat
GSS	n	32562	57192	21467	23268
	nCpG	8389252	16351593	7790928	9469068
GTS	n	32522	57154	21456	23269
	nCpG	7728360	15272905	7014510	8655473
DGSS	n	9208	15435	188	1288
	nCpG	1822736	3334289	86781	1164314
DGTS	n	9199	15433	188	1288
	nCpG	2444	2601	87202	1153325
ATSS	n	15920	35696	15328	19059
	nCpG	4603235	11550278	4989094	6259239
ATTS	n	11396	22362	3806	5101
	nCpG	2718948	5932638	1000694	1316497
TSS	n	39274	77453	36607	41039
	nCpG	11170600	24568750	12693619	14565550
TTS	n	34719	64803	25074	27082
	nCpG	8628676	17874417	7928002	8818645
